# Cardiac Specific Overexpression of Adenylyl Cyclase 8 Reprograms the Mouse Sinoatrial Node Transcriptome

**DOI:** 10.1101/2023.09.26.559627

**Authors:** Jia-Hua Qu, Kirill V. Tarasov, Khalid Chakir, Edward G. Lakatta

## Abstract

A coupled-clock system intrinsic to sinoatrial node (SAN) pacemaker cells that regulates the rate and rhythm of spontaneous action potential firing, is activated by Ca^2+^/calmodulin-stimulated Adenylyl Cyclase (AC) types 8 and 1. Our previous work in mice with cardiac specific overexpression of human AC8 gene (TGAC8) discovered that compared to its wild-type (WT) littermates, the heart rate (HR) of TGAC8 is elevated (by about 30%, 24 hours a day, 7days a week), and that the TGAC8 heart rhythm is markedly coherent, i.e., the HR Variability (HRV) lacks complexity, similar to that associated with aging or cardiac pathology. Reprogramming of molecular mechanisms, particularly SAN transcriptomic regulation that underlies the remarkable chronic shift in HR and HRV, however, has not been delineated. We conducted deep RNA sequencing (RNA-seq) in TGAC8 and WT SANs, using Mm10plus with human ADCY8 DNA sequence as the reference genome. Utilizing multiple bioinformatic techniques, we not only profiled the expression of marker genes related to SAN functions and AC-cAMP-PKA signaling, but also discovered negatively enriched hub pathways that differed in TGAC8 vs. WT, the top three being OXPHOS, ribosome, and cardiac muscle contraction. In contrast, signaling pathways related to inositol phosphate and its metabolism were positively enriched in TGAC8. Further, we identified two transcription regulators, KDM5A and PPARGC1A, that mediate effects of TGAC8 on ribosome and mitochondria. In summary, reprogrammed transcriptional regulation increases the HR of TGAC8 at the cost of impairment of other SAN cell functions, i.e., altered ribosome and inositol phosphate signaling and its crosstalk with mitochondria. Because these cell signaling alterations are associated with cardiac aging and age-associated CVDs, the TGAC8 mouse appears to be an ideal model in which to probe for potential therapeutic targets for cardiac aging and age-associated CVDs.
