## Supplementary Table 2 for "Cardiac Specific Overexpression of Adenylyl Cyclase 8 Reprograms the Mouse Sinoatrial Node Transcriptome"

### Sheet: Fig4D_pathway_cluster
Fig4D_pathway_cluster									Representative is the hub
Rank	ID	Term_Description	Fold_Enrichment	occurrence	lowest_p	highest_p	Up_regulated	Down_regulated	Cluster	Status
1	mmu00190	Oxidative phosphorylation	10.4125	10	5.28e-58	5.28e-58	ATP6V0A2	NDUFS4, NDUFV1, NDUFV2, NDUFA1, NDUFA2, NDUFA3, NDUFA5, NDUFA7, NDUFA13, NDUFB2, NDUFB4, NDUFB5, NDUFB8, NDUFC1, NDUFC2, UQCRQ, UQCR11, COX6B1, COX6C, COX7A2, COX7A1, COX7B, COX7C, COX8B, COX17, ATP5C1, ATP5O, ATP5G1, ATP5H, ATP5L, ATP5J, ATP6V1G1	1	Representative
2	mmu05012	Parkinson disease	9.45078	10	5.1e-57	5.1e-57		NDUFV1, NDUFV2, NDUFA1, NDUFA2, NDUFA3, NDUFA5, NDUFA7, NDUFA13, NDUFB2, NDUFB4, NDUFB5, NDUFB8, NDUFS4, NDUFC1, NDUFC2, UQCRQ, UQCR11, COX6B1, COX6C, COX7A2, COX7A1, COX7B, COX7C, COX8B, ATP5C1, ATP5G1, ATP5H, ATP5O, ATP5J, VDAC3, SLC25A4, CYCS	1	Member
3	mmu05010	Alzheimer disease	7.65355	10	4.58e-53	4.58e-53	PSEN1, PLCB1, ATF6	NDUFV1, NDUFV2, NDUFA1, NDUFA2, NDUFA3, NDUFA5, NDUFA7, NDUFA13, NDUFB2, NDUFB4, NDUFB5, NDUFB8, NDUFS4, NDUFC1, NDUFC2, UQCRQ, UQCR11, COX6B1, COX6C, COX7A2, COX7A1, COX7B, COX7C, COX8B, ATP5C1, ATP5G1, ATP5H, ATP5O, ATP5J, HSD17B10, CYCS	1	Member
4	mmu05016	Huntington disease	7.50857	10	5.61e-52	5.61e-52	PLCB1, CREB3L1	POLR2F, POLR2I, NDUFV1, NDUFV2, NDUFA1, NDUFA2, NDUFA3, NDUFA5, NDUFA7, NDUFA13, NDUFB2, NDUFB4, NDUFB5, NDUFB8, NDUFS4, NDUFC1, NDUFC2, UQCRQ, UQCR11, COX6B1, COX6C, COX7A2, COX7A1, COX7B, COX7C, COX8B, ATP5C1, ATP5G1, ATP5H, ATP5O, ATP5J, VDAC3, SLC25A4, CYCS	1	Member
5	mmu04714	Thermogenesis	6.15285	10	1.45e-49	1.45e-49	CREB3L1	NPPA, NDUFS4, NDUFV1, NDUFV2, NDUFA1, NDUFA2, NDUFA3, NDUFA5, NDUFA7, NDUFA13, NDUFB2, NDUFB4, NDUFB5, NDUFB8, NDUFC1, NDUFC2, UQCRQ, UQCR11, COX6B1, COX6C, COX7A2, COX7A1, COX7B, COX7C, COX8B, COX14, COX17, COA3, ATP5C1, ATP5O, ATP5G1, ATP5H, ATP5J, ATP5L	1	Member
6	mmu04932	Non-alcoholic fatty liver disease (NAFLD)	6.66559	10	2.85e-41	2.85e-41	PIK3CB	CYCS, NDUFV1, NDUFV2, NDUFA1, NDUFA2, NDUFA3, NDUFA5, NDUFA7, NDUFA13, NDUFB2, NDUFB4, NDUFB5, NDUFB8, NDUFS4, NDUFC1, NDUFC2, UQCRQ, UQCR11, COX6B1, COX6C, COX7A2, COX7A1, COX7B, COX7C, COX8B	1	Member
7	mmu04723	Retrograde endocannabinoid signaling	5.15754	10	1.59e-19	1.59e-19	PLCB1, PRKCA	GNG5, KCNJ3, NDUFV1, NDUFV2, NDUFA1, NDUFA2, NDUFA3, NDUFA5, NDUFA7, NDUFA13, NDUFB2, NDUFB4, NDUFB5, NDUFB8, NDUFS4, NDUFC1, NDUFC2	1	Member
8	mmu03010	Ribosome	2.30732	10	7.64e-13	7.64e-13		RPS21, RPS24, FAU, MRPL24, MRPL30, RPL5, RPL22L1, RPL30	2	Representative
9	mmu04260	Cardiac muscle contraction	6.92196	10	6.48e-11	6.48e-11	SLC8A3	TRDN, TNNC1, MYL2, MYL3, MYL4, UQCRQ, UQCR11, COX6B1, COX6C, COX7A2, COX7A1, COX7B, COX7C, COX8B	3	Representative
13	mmu04261	Adrenergic signaling in cardiomyocytes	1.99552	10	5.75e-06	0.00136406	SLC8A3, PLCB1, PRKCA, CREB3L1	TNNC1, MYL2, MYL3, MYL4	3	Member
20	mmu05410	Hypertrophic cardiomyopathy (HCM)	2.46114	10	7.18e-05	0.000186115	ITGA4, DAG1, SLC8A3	TNNC1, MYL3, MYL2	3	Member
21	mmu05414	Dilated cardiomyopathy (DCM)	2.38175	10	8.2e-05	0.0002124	ITGA4, DAG1, SLC8A3	TNNC1, MYL3, MYL2	3	Member
67	mmu04371	Apelin signaling pathway	1.90015	10	0.0251717	0.0487111	PLCB1, SLC8A3, NOTCH3	GNG5, MYL2, MYL3, MYL4	3	Member
10	mmu05231	Choline metabolism in cancer	2.63694	10	3.27e-07	3.27e-07	PDGFRB, PIK3CB, PLD1, SLC44A2, PRKCA	SLC22A1	4	Representative
11	mmu04014	Ras signaling pathway	1.45726	10	5.65e-07	5.65e-07	PDGFRB, PLCG2, PIK3CB, ETS1, PLD1, PRKCA	PGF, ANGPT1, GNG5	4	Member
12	mmu04072	Phospholipase D signaling pathway	1.84586	10	4.35e-06	4.35e-06	PDGFRB, PIK3CB, PLCG2, PRKCA, PLD1, PLCB1, DNM3		4	Member
15	mmu04510	Focal adhesion	1.71265	10	2.24e-05	2.24e-05	ITGA4, PDGFRB, ARHGAP35, FLNB, PRKCA, PIK3CB	PGF, MYL2, MYL7	4	Member
16	mmu04670	Leukocyte transendothelial migration	3.02049	10	2.95e-05	2.95e-05	ITGA4, PIK3CB, NCF1, PLCG2, PRKCA, ARHGAP35, CXCL12	MYL2, MYL7	4	Member
17	mmu05214	Glioma	2.02286	10	3.07e-05	3.07e-05	PDGFRB, PLCG2, PRKCA, PIK3CB		4	Member
18	mmu04015	Rap1 signaling pathway	1.03992	10	3.57e-05	3.57e-05	PLCB1, PDGFRB, PRKCA, PIK3CB	PGF, ANGPT1	4	Member
19	mmu04810	Regulation of actin cytoskeleton	1.55259	10	3.65e-05	3.65e-05	CXCL12, PDGFRB, ITGA4, PIK3CB, ARHGAP35, ABI2	MYL2, MYL7, PIP4K2C	4	Member
22	mmu04666	Fc gamma R-mediated phagocytosis	2.4888	10	0.0001138	0.0001138	PTPRC, PIK3CB, PLCG2, PLD1, PRKCA, NCF1		4	Member
23	mmu04070	Phosphatidylinositol signaling system	3.61146	10	0.000130089	0.000130089	PIK3CB, INPP4A, PLCB1, PLCG2, INPP5A, IPPK, PRKCA	PIP4K2C, PLCD3	4	Member
24	mmu04933	AGE-RAGE signaling pathway in diabetic complications	2.1931	10	0.000189475	0.000189475	NOX4, PLCB1, PLCG2, PRKCA, PIK3CB	PLCD3	4	Member
25	mmu05135	Yersinia infection	0.915301	10	0.000236499	0.000236499	ITGA4, ARHGEF28, PIK3CB		4	Member
26	mmu04071	Sphingolipid signaling pathway	1.513	10	0.000244442	0.000244442	PIK3CB, PLD1, PLCB1, ABCC1, PRKCA		4	Member
27	mmu04066	HIF-1 signaling pathway	2.30732	10	0.000287081	0.000287081	PIK3CB, EGLN3, EGLN1, PLCG2, PRKCA	ANGPT1, NPPA	4	Member
28	mmu04919	Thyroid hormone signaling pathway	2.52425	10	0.000342063	0.000342063	NCOA1, NCOA2, NOTCH3, PLCB1, PLCG2, PRKCA, PIK3CB	PLCD3	4	Member
30	mmu04931	Insulin resistance	1.70913	10	0.000577486	0.000577486	PIK3CB, GYS1, GFPT1, GFPT2, CREB3L1		4	Member
31	mmu04310	Wnt signaling pathway	1.16092	1	0.000705564	0.000705564	PSEN1, PRICKLE2, PLCB1, PRKCA	SFRP5	4	Member
32	mmu04370	VEGF signaling pathway	1.94301	10	0.00184484	0.00184484	PLCG2, PRKCA, PIK3CB		4	Member
34	mmu04062	Chemokine signaling pathway	1.6317	10	0.00194997	0.00194997	CXCL12, CCR2, PIK3CB, PREX1, PLCB1, NCF1, GRK5	GNG5	4	Member
35	mmu04961	Endocrine and other factor-regulated calcium reabsorption	2.46114	1	0.00215538	0.00215538	DNM3, SLC8A3, PLCB1, PRKCA		4	Member
36	mmu04020	Calcium signaling pathway	1.95329	10	0.00231483	0.00231483	SLC8A3, PDGFRB, PLCB1, PLCG2, PRKCA	TRDN, PLCD3, VDAC3, SLC25A4, TNNC1	4	Member
37	mmu04929	GnRH secretion	2.38175	10	0.00238053	0.00238053	PLCB1, PRKCA, PIK3CB	KCNJ3	4	Member
38	mmu04380	Osteoclast differentiation	0.907798	10	0.00253801	0.00253801	PIK3CB, NCF1, PLCG2		4	Member
39	mmu04664	Fc epsilon RI signaling pathway	1.67805	10	0.00287641	0.00287641	PLCG2, PRKCA, PIK3CB		4	Member
40	mmu05223	Non-small cell lung cancer	1.67805	10	0.00287641	0.00287641	PIK3CB, PLCG2, PRKCA		4	Member
41	mmu05230	Central carbon metabolism in cancer	1.65301	10	0.00301023	0.00301023	PDGFRB, PIK3CB, SLC7A5		4	Member
43	mmu05100	Bacterial invasion of epithelial cells	1.55988	10	0.00358662	0.00358662	PIK3CB, DNM3, ELMO2		4	Member
44	mmu05218	Melanoma	1.02548	10	0.0037413	0.0037413	PDGFRB, PIK3CB		4	Member
45	mmu04012	ErbB signaling pathway	1.35063	10	0.00553676	0.00553676	PLCG2, PRKCA, PIK3CB		4	Member
46	mmu00562	Inositol phosphate metabolism	4.04571	10	0.00555003	0.00555003	PIK3CB, INPP4A, PLCB1, PLCG2, INPP5A, IPPK	PIP4K2C, PLCD3	4	Member
47	mmu04540	Gap junction	1.31847	10	0.00595312	0.00595312	PDGFRB, PLCB1, PRKCA		4	Member
49	mmu04912	GnRH signaling pathway	1.23057	10	0.00732501	0.00732501	PLCB1, PRKCA, PLD1		4	Member
50	mmu04010	MAPK signaling pathway	0.629985	10	0.00795022	0.00795022	PRKCA, PDGFRB, FLNB	PGF, ANGPT1	4	Member
51	mmu05215	Prostate cancer	1.15366	10	0.00889068	0.00889068	PDGFRB, PIK3CB, CREB3L1		4	Member
52	mmu04713	Circadian entrainment	1.50682	1	0.00945774	0.00945774	PLCB1, PRKCA	GNG5, KCNJ3	4	Member
53	mmu04916	Melanogenesis	1.10751	1	0.0100482	0.0100482	CREB3L1, PLCB1, PRKCA		4	Member
54	mmu05146	Amoebiasis	1.04482	10	0.0119639	0.0119639	PLCB1, PRKCA, PIK3CB		4	Member
56	mmu04650	Natural killer cell mediated cytotoxicity	1.01607	10	0.0130058	0.0130058	PLCG2, PIK3CB, PRKCA		4	Member
57	mmu04724	Glutamatergic synapse	1.66293	10	0.0137326	0.0194993	PLCB1, PRKCA, PLD1	GNG5, KCNJ3	4	Member
58	mmu04725	Cholinergic synapse	1.9777	10	0.0141058	0.0141058	PLCB1, PRKCA, CREB3L1, PIK3CB	GNG5, KCNJ3	4	Member
59	mmu04935	Growth hormone synthesis, secretion and action	1.60509	10	0.0152652	0.0152652	CREB3L1, PLCB1, PRKCA, PLCG2, PIK3CB		4	Member
60	mmu04928	Parathyroid hormone synthesis, secretion and action	2.12983	10	0.0160526	0.0160526	PLCB1, PRKCA, PDE4B, PDE4D, CREB3L1, PLD1		4	Member
61	mmu05167	Kaposi sarcoma-associated herpesvirus infection	0.941763	10	0.0164052	0.0164052	PIK3CB, PREX1, PLCG2	CYCS, GNG5	4	Member
62	mmu04726	Serotonergic synapse	1.18135	1	0.0195789	0.0195789	PLCB1, PRKCA	GNG5, KCNJ3	4	Member
63	mmu04926	Relaxin signaling pathway	1.73049	10	0.0210134	0.0210134	CREB3L1, PIK3CB, PLCB1, PRKCA	RXFP1, GNG5	4	Member
64	mmu04662	B cell receptor signaling pathway	0.984457	10	0.0223722	0.0223722	PLCG2, PIK3CB		4	Member
65	mmu04728	Dopaminergic synapse	1.40905	1	0.0225152	0.0225152	PLCB1, PRKCA, CREB3L1	KCNJ3, GNG5	4	Member
66	mmu04210	Apoptosis	1.1187	10	0.023031	0.023031	SPTAN1, PIK3CB	CYCS, DFFB	4	Member
68	mmu04750	Inflammatory mediator regulation of TRP channels	1.18135	10	0.0277788	0.0277788	PLCB1, PLCG2, PIK3CB, PRKCA		4	Member
69	mmu04150	mTOR signaling pathway	1.43833	10	0.0364204	0.0364204	SLC7A5, STRADB, PIK3CB, PRKCA	ATP6V1G1, TBC1D7	4	Member
70	mmu05161	Hepatitis B	1.14649	10	0.0415529	0.0415529	PIK3CB, PRKCA, CREB3L1	CYCS, VDAC3	4	Member
71	mmu04722	Neurotrophin signaling pathway	0.922928	10	0.0445122	0.0445122	PIK3CB, PLCG2, PSEN1		4	Member
72	mmu04152	AMPK signaling pathway	1.2204	10	0.0456207	0.0456207	STRADB, CREB3L1, GYS1, PIK3CB		4	Member
73	mmu05225	Hepatocellular carcinoma	0.878979	10	0.047137	0.047137	PLCG2, PRKCA, PIK3CB	GSTT1	4	Member
14	mmu03040	Spliceosome	1.71708	10	7.59e-06	7.59e-06	DHX38	SNRPD2, U2AF1L4, ZMAT2, HNRNPC, SRSF7	5	Representative
29	mmu04966	Collecting duct acid secretion	2.95337	10	0.000496639	0.000496639	ATP6V0A2	ATP6V1G1	6	Representative
42	mmu04144	Endocytosis	0.930684	9	0.00350259	0.00350259	PLD1, DNM3, SH3GL2, DAB2, GRK5, GBF1		6	Member
48	mmu05323	Rheumatoid arthritis	1.73728	10	0.00616883	0.00616883	ATP6V0A2, CXCL12	ATP6V1G1, ANGPT1	6	Member
55	mmu04721	Synaptic vesicle cycle	1.53821	10	0.0125423	0.0125423	DNM3, ATP6V0A2	ATP6V1G1	6	Member
33	mmu03050	Proteasome	2.40764	10	0.00187791	0.00187791		PSMD4, PSMC3, PSMB6	7	Representative
