## Supplementary Table 3 for "Cardiac Specific Overexpression of Adenylyl Cyclase 8 Reprograms the Mouse Sinoatrial Node Transcriptome"

### Sheet: Sheet0
Fig8A_Apelin Cardiomyocyte Signaling Pathway_data
Node in graph	Symbol	Entrez Gene Name	Log Ratio	q-value	Entrez Gene/Ensembl/Entrez Gene/GenBank/Gene Symbol - mouse (Entrez Gene)/GI Number/Illumina/Ingenuity/International Protein Index/RefSeq/UCSC (hg18)/UCSC (hg19)/UCSC (hg38)/UniGene	Expected	Type(s)
MLC	MYL2	myosin light chain 2	-1.243	0.000298	Myl2	Up	other
MLC	MYL3	myosin light chain 3	-1.12	0.000431	Myl3	Up	other
MLC	MYL4	myosin light chain 4	-0.714	0.000236	Myl4	Up	other
MLC	MYL7	myosin light chain 7	-0.785	0.00158	Myl7	Up	enzyme
PI3K	PIK3CB	phosphatidylinositol-4,5-bisphosphate 3-kinase catalytic subunit beta	0.649	0.0123	Pik3cb	Up	kinase
PLC	PLCB1	phospholipase C beta 1	0.57	0.000983	Plcb1	Up	enzyme
PLC	PLCD3	phospholipase C delta 3	-0.603	0.00702	Plcd3	Up	enzyme
PLC	PLCG2	phospholipase C gamma 2	0.562	0.0121	Plcg2	Up	enzyme
PKC	PRKCA	protein kinase C alpha	0.412	0.0419	Prkca	Up	kinase
Ncx	SLC8A3	solute carrier family 8 member A3	1.646	1.64e-08	Slc8a3		transporter
