## Supplementary Table 5 for "Cardiac Specific Overexpression of Adenylyl Cyclase 8 Reprograms the Mouse Sinoatrial Node Transcriptome"

### Sheet: Sheet0
Fig9A_KDM5A_PGC1a
Symbol	Synonym(s)	Entrez Gene Name	Entrez Gene/Ensembl/Entrez Gene/GenBank/Gene Symbol - mouse (Entrez Gene)/GI Number/Illumina/Ingenuity/International Protein Index/RefSeq/UCSC (hg18)/UCSC (hg19)/UCSC (hg38)/UniGene	Expr Log Ratio	Expr False Discovery Rate (q-value)	Location	Family	Drugs	Entrez Gene ID for Human	Entrez Gene ID for Mouse	Entrez Gene ID for Rat
ACAT1	3-Ketothiolase, 6330585C21Rik, ACAT, Acetyl-CoA acetlytransferase 1, acetyl-CoA acetyltransferase 1, acetyl-Coenzyme A acetyltransferase 1, Acyl-coa acetyltransferase, Acyl-coa acetyltransferase 1, LOC107984383, MAT, RATACAL, T2, THIL	acetyl-CoA acetyltransferase 1	Acat1	-0.397954	0.0103142	Cytoplasm	enzyme		38	110446	25014
ATP5PD	0610009D10RIK, APT5H, ATP5H, Atp5jd, ATPQ, Atp synthase d subunit, ATP synthase, H+ transporting, mitochondrial F0 complex, subunit D, ATP synthase peripheral stalk subunit d, ATP Synthase Subunit D, H+ ATP Synthase Subunit D	ATP synthase peripheral stalk subunit d	Atp5h	-0.54854	0.0186075	Cytoplasm	enzyme		10476	71679	641434
ATP5PO	ATP5O, ATPO, Atp Synthase, H+ Transporting, Mitochondrial F1 Complex, O Subunit, Atp synthase-mitochondrial f1, ATP synthase peripheral stalk subunit OSCP, D12Wsu28e, HMC08D05, OSCP	ATP synthase peripheral stalk subunit OSCP	Atp5o	-0.514759	0.00533372	Cytoplasm	transporter		539	28080	192241
BDH1	2310032J20Rik, 3-HYDROXYBUTYRATE DEHYDROGENASE, 3-hydroxybutyrate dehydrogenase 1, 3-hydroxybutyrate dehydrogenase, type 1, AI327223, BDH, D-beta-hydroxybutyrate dehydrogenase, D-β-hydroxybutyrate dehydrogenase, SDR9C1	3-hydroxybutyrate dehydrogenase 1	Bdh1	1.08669	2.58423e-05	Cytoplasm	enzyme		622	71911	117099
COA3	1810033A19Rik, CCDC56, COX25, cytochrome C oxidase assembly factor 3, D11Ertd99e, HSPC009, MITRAC12, RGD1564337	cytochrome c oxidase assembly factor 3	Coa3	-0.64242	0.0209483	Cytoplasm	other		28958	52469	498000
COQ7	CAT5, CLK-1, coenzyme Q7, hydroxylase, COQ10D8, demethyl-Q 7	coenzyme Q7, hydroxylase	Coq7	-0.402575	0.0400687	Cytoplasm	enzyme		10229	12850	25249
COX14	2310016M24Rik, AA959804, C12orf62, cytochrome c oxidase assembly factor COX14, cytochrome c oxidase assembly protein 14, LOC683027, PCAG1	cytochrome c oxidase assembly factor COX14	Cox14	-0.6347	0.0370307	Cytoplasm	other		84987	66379	681219
COX17	AI037035, cytochrome c oxidase assembly protein 17, copper chaperone, cytochrome c oxidase copper chaperone COX17, LOC100043715	cytochrome c oxidase copper chaperone COX17	Cox17	-0.682991	0.0183854	Cytoplasm	enzyme		10063	12856	89786
COX6B1	2010000G05Rik, COX6B, COXG, COX VIb-1, cytochrome c oxidase subunit 6B1, cytochrome c oxidase, subunit 6B1	cytochrome c oxidase subunit 6B1	Cox6b1	-0.550693	0.0199126	Cytoplasm	enzyme		1340	110323	688869
COX7A2	COX7A3, COX7AL, COX7AL1, COXVIIAL, cytochrome c oxidase subunit 7A2, VIIAL	cytochrome c oxidase subunit 7A2	Cox7a2	-0.651544	0.00941775	Cytoplasm	enzyme		1347	12866
COX7B	1110004F07Rik, APLCC, C80563, cytochrome c oxidase subunit 7B, LSDMCA2	cytochrome c oxidase subunit 7B	Cox7b	-0.61924	0.0199162	Cytoplasm	enzyme		1349	66142	303393
CYCS	CYC, CYCSA, CYTC, CYTOC, CYTOCHROME C, cytochrome c, somatic, cytochrome c, somatic-like, ENSMUSG00000058927, HCS, LOC100363502, THC4, X laevis XLCL2	cytochrome c, somatic	Cycs	-0.557218	0.00787822	Cytoplasm	transporter		54205	13063	25309|100363502
EGLN1	AI503754, C1orf12, ECYT3, egl-9 family hypoxia-inducible factor 1, HALAH, Hif-p4h-2, HIF-PH2, HPH-2, ORF13, PHD-2, SM-20, ZMYND6	egl-9 family hypoxia inducible factor 1	Egln1	0.340277	0.0332421	Cytoplasm	enzyme		54583	112405	308913
EMILIN2	elastin microfibril interfacer 2, FOAP-10	elastin microfibril interfacer 2	Emilin2	0.536216	0.019722	Extracellular Space	other		84034	246707	316736
FABP3	FABP, FABP11, FABPc, Fabph-1, Fabph-4, fatty acid binding protein 3, fatty acid binding protein 3, muscle and heart, Heart fabp, Heart fatty acid binding, H-FABP, Kidney fabp, mammary-derived growth inhibitor, MDGI, M-FABP, O-FABP	fatty acid binding protein 3	Fabp3	-0.513058	6.46889e-07	Cytoplasm	transporter		2170	14077	79131
FH	Fh1, FMRD, Fumarate Hydratase, fumarate hydratase 1, HLRCC, HsFH, LRCC, MCL, MCUL1, Mitochondrial Fumarase	fumarate hydratase	Fh1	-0.453111	0.00817203	Cytoplasm	enzyme		2271	14194	24368
IDH3B	C78231, FLJ11043, Idh β, isocitrate dehydrogenase 3 (NAD+) beta, isocitrate dehydrogenase 3 (NAD+) β, Isocitrate dehydrogenase 3 β, isocitrate dehydrogenase (NAD(+)) 3 non-catalytic subunit beta, isocitrate dehydrogenase (NAD(+)) 3 non-catalytic subunit β, RP46, tumour-related	isocitrate dehydrogenase (NAD(+)) 3 non-catalytic subunit beta	Idh3b	-0.494191	0.00131943	Cytoplasm	enzyme		3420	170718	94173
KDM5A	AA409370, C76986, JARID1A, lysine demethylase 5A, lysine (K)-specific demethylase 5A, RBBP-2, RBP2	lysine demethylase 5A	Kdm5a	0.0926201	0.722543	Nucleus	transcription regulator		5927	214899	312678
LIFR	A230075M04RIK, AW061234, CD118, Gp190, leukaemia inhibitory factor receptor, LIF, LIFR beta, LIF receptor, LIF receptor alpha, LIF receptor subunit alpha, LIF receptor subunit α, LIF receptor α, Lifr α, LIFR β, LOC105374734, SJS2, STWS, SWS	LIF receptor subunit alpha	Lifr	0.473548	0.032999	Plasma Membrane	transmembrane receptor		3977	16880	81680
MB	AI325109, Glng, myoglobgin, myoglobin, PVALB	myoglobin	Mb	-0.635789	1.7497e-07	Cytoplasm	transporter		4151	17189	59108
MCM5	AA617332, AI324988, AL033333, CDC46, Mcmd5, MGORS8, minichromosome maintenance complex component 5, P1-CDC46	minichromosome maintenance complex component 5	Mcm5	0.808818	0.0158616	Nucleus	enzyme		4174	17218	291885
MDH1	B230377B03RIK, D17921, HEL-S-32, malate dehydrogenase 1, Malate dehydrogenase 1 cytoplasmic, Malate dehydrogenase 1 nad soluble, malate dehydrogenase 1, NAD (soluble), Mdh, MDHA, Mdhl, MDH-s, MDL1, MGC:1375, MOR2	malate dehydrogenase 1	Mdh1	-0.33445	0.0332421	Cytoplasm	enzyme		4190	17449	24551
MRPL53	1110007K17Rik, L53MT, mitochondrial ribosomal protein L53	mitochondrial ribosomal protein L53	Mrpl53	-0.600893	0.036397	Cytoplasm	other		116540	68499	362388
MYH1	A530084A17Rik, HEL71, IId, IId/x, MdMs, Mhc2d, MHC-2X/D, Mhc i, MHC-IIx, Mhc iix(d), MHC type1 SLOW, MYHa, MYHC, MyHC-2x, MyHC-2X/D, Myhc i, Myhc iid, MyHC-IId/x, MYHC-IIX, MyHC-IIx/d, MYHSA1, Myhs-f, Myhs-f2, myosin heavy chain 1, myosin heavy chain-I, Myosin heavy chain type iix, myosin, heavy polypeptide 1, skeletal muscle, adult	myosin heavy chain 1	Myh1	0.767336	0.0463824	Plasma Membrane	enzyme		4619	17879	287408
MYL2	Beta ml2v, CMH10, Crlc, MLC-2, MLC-2s/v, MLC-2v, Mlv2v, MRLC, MRLC2, Mylc2, Mylpc, Myosin II light-chain, Myosin light chain 1, slow twitch/ ventricular, myosin light chain 2, myosin, light polypeptide 2, regulatory, cardiac, slow, Myosin Regulatory Light Chain2 Ventricular Isoform, myosin ventricular regulatory light chain, myosin vRLC, SKELETAL MUSCLE MYOSIN P-LIGHT CHAIN, β ml2v	myosin light chain 2	Myl2	-1.24285	0.000298399	Cytoplasm	other		4633	17906	363925
MYL4	ALC1, AMLC, ELC, Elc1a, GT1, Malc, MLC1, MLC-1a, MLC1EMB, MLC2A, Myla, myosin light chain 4, myosin, light chain 4, myosin, light polypeptide 4, PRO1957	myosin light chain 4	Myl4	-0.714128	0.000236115	Cytoplasm	other		4635	17896	688228
NDUFA13	2700054G14Rik, AU022060, B16.6, CDA016, CGI-39, CI-B16.6, GRIM-19, MC1DN28, NADH:ubiquinone oxidoreductase subunit A13, Ndufa13-ps	NADH:ubiquinone oxidoreductase subunit A13	Ndufa13	-0.749563	0.00288624	Cytoplasm	enzyme		51079	67184	100911483
NDUFA2	AV000592, B8, C1-B8, CD14, CI-B8, Complex I-B8, MC1DN13, Nadh dehydrogenase(ubiquinone) 1 alpha subcomplex 7, Nadh dehydrogenase(ubiquinone) 1 subcomplex 2, Nadh dehydrogenase(ubiquinone) 1 α subcomplex 7, NADH:ubiquinone oxidoreductase subunit A2	NADH:ubiquinone oxidoreductase subunit A2	Ndufa2	-0.498346	0.0411747	Cytoplasm	enzyme		4695	17991	291660
NDUFA3	1010001M12Rik, 1700022J01Rik, AC012314.1, AC012314.11, AC012314.13, AC012314.16, AC012314.18, AC012314.5, AC012314.8, AC012314.9, B9, CI-B9, LOC683547, LOC684509, NADH:ubiquinone oxidoreductase subunit A3, similar to NADH-ubiquinone oxidoreductase B9 subunit (Complex I-B9) (CI-B9)	NADH:ubiquinone oxidoreductase subunit A3	Ndufa3	-0.722725	0.00287877	Cytoplasm	enzyme		4696	66091	684509|691001
NDUFA5	2900002J19Rik, B13, CI-13kB, CI-13KD-B, Complex i 13 kda subunit, NADH:ubiquinone oxidoreductase subunit A5, NADHUO, NUFM, UQOR13	NADH:ubiquinone oxidoreductase subunit A5	Ndufa5	-0.540332	0.0139999	Cytoplasm	enzyme		4698	68202	25488
NDUFB5	0610007D05Rik, AU015782, CI-SGDH, Complex I-SGDH, Nadh, NADH:ubiquinone oxidoreductase subunit B5, SGDH	NADH:ubiquinone oxidoreductase subunit B5	Ndufb5	-0.362878	0.0325724	Cytoplasm	enzyme		4711	66046	294964
NDUFB8	2900010I05Rik, AI987932, ASHI, CI-ASHI, Complex-I Ubiquinone Oxidoreductase Subunit Ashi, MC1DN32, NADH:ubiquinone oxidoreductase subunit B8	NADH:ubiquinone oxidoreductase subunit B8	Ndufb8	-0.500817	0.0209483	Cytoplasm	enzyme		4714	67264	293991
NDUFS4	18 kda subunit of complex i, 6720411N02RIK, AQDQ, C1-18k, CI-18, CI-18 kDa, CI-AQDQ, Complex I-18 kDa, MC1DN1, NADH:ubiquinone oxidoreductase core subunit S4, NADH:ubiquinone oxidoreductase subunit S4	NADH:ubiquinone oxidoreductase subunit S4	Ndufs4	-0.497283	0.00566785	Cytoplasm	enzyme		4724	17993	499529
NDUFV1	CI-51K, CI-51kD, MC1DN4, MITOCHONDRIAL COMPLEX 1-51KDA subunit, NADH DEHYDROGENASE 51KD, NADH:ubiquinone oxidoreductase core subunit V1, UQOR1	NADH:ubiquinone oxidoreductase core subunit V1	Ndufv1	-0.399332	0.0027911	Cytoplasm	enzyme		4723	17995	293655
NDUFV2	24KDA subunit-MITOCHONDRIAL COMPLEX 1, 2900010C23Rik, CI-24k, MC1DN7, NADH Dehydrogenase (Ubiquinone) Flavoprotein 2, NADH:ubiquinone oxidoreductase core subunit V2	NADH:ubiquinone oxidoreductase core subunit V2	Ndufv2	-0.415547	0.02525	Cytoplasm	enzyme		4729	72900	81728
NPPA	ANF, ANP, ATFB6, Atrial natriuretic factor, Atrial Natriuretic Peptide Prohormone, ATRST2, CDD-ANF, natriuretic peptide A, natriuretic peptide type A, PND, Prepronatriodilatin, RATANF	natriuretic peptide A	Nppa	-1.2349	4.52128e-05	Extracellular Space	other		4878	230899	24602
PACSIN2	AI197433, protein kinase C and casein kinase substrate in neurons 2, SDP2, SDPII, SYNDAPIN2	protein kinase C and casein kinase substrate in neurons 2	Pacsin2	0.308194	0.00791349	Cytoplasm	transporter		11252	23970	124461
PODN	9430070G18, PCAN, podocan, SLRR5A	podocan	Podn	-0.62747	2.56709e-06	Cytoplasm	other		127435	242608	102552895
PPARGC1A	A830037N07RIK, Gm11133, LEM6, peroxisome proliferative activated receptor, gamma, coactivator 1 alpha, peroxisome proliferative activated receptor, γ, coactivator 1 α, Peroxisome Proliferator-Activating Receptor Gamma Coactivator 1 Alpha, Peroxisome Proliferator-Activating Receptor γ Coactivator 1alpha, Peroxisome Proliferator-Activating Receptor γ Coactivator 1 α, PGC-1, PGC1A, PGC-1alpha, PGC-1…	PPARG coactivator 1 alpha	Ppargc1a	-0.0257848	0.95231	Nucleus	transcription regulator		10891	19017	83516
PRDX5	ACR1, AOEB166, AOPP, B166, HEL-S-55, Peroxiredoxin 5, PLP, PMP20, PRDX6, PRX5, PRXV, SBBI10, THIOREDOXIN PEROXIDASE 5	peroxiredoxin 5	Prdx5	-0.523251	0.00873417	Cytoplasm	enzyme	auranofin	25824	54683	113898
TNNC1	AI874626, CARDIAC TROPONIN C, CMD1Z, CMH13, cTnC, cTnI, cTpC, TN-C, Tncc, TNNC, troponin C1, slow skeletal and cardiac type, troponin C, cardiac/slow skeletal	troponin C1, slow skeletal and cardiac type	Tnnc1	-0.522423	0.0115585	Cytoplasm	other	levosimendan, Ca2+	7134	21924	290561
TOMM7	1110020J08RIK, AW047273, LOC682454, TOM7, TOMM07, translocase of outer mitochondrial membrane 7	translocase of outer mitochondrial membrane 7	Tomm7	-0.550271	0.021637	Cytoplasm	transporter		54543	66169	685620
UQCRQ	1100001F06Rik, 1500040F11Rik, 5830407L17Rik, 9.5kDa, AA959903, c1502, LOW MOLECULAR MASS UBIQUINONE binding, MC3DN4, QCR8, QP-C, ubiquinol-cytochrome c reductase complex III subunit VII, ubiquinol-cytochrome c reductase, complex III subunit VII, UQCR7, Uqcrb	ubiquinol-cytochrome c reductase complex III subunit VII	Uqcrq	-0.568445	0.047633	Cytoplasm	enzyme		27089	22272	497902
